# Flowers are leakier than leaves but cheaper to build

**DOI:** 10.1101/2023.04.11.536372

**Authors:** Adam B. Roddy, C. Matt Guilliams, Paul V.A. Fine, Stefania Mambelli, Todd E. Dawson, Kevin A. Simonin

## Abstract

- Producing and maintaining flowers is essential for reproduction in most angiosperms, underpinning population persistence and speciation. Although the physiological costs of flowers often oppose pollinator selection, these physiological costs have rarely been quantified.
- We measured a suite of physiological traits quantifying the water and carbon costs and drought tolerance on flowers and leaves of over 100 phylogenetically diverse species, including water and dry mass contents, minimum epidermal conductance to water vapor (*g*_*min*_), vein density, and dry mass per area.
- Although there was substantial variation among species, flowers had significantly higher *g*_*min*_ and water content per unit area than leaves, but significantly lower vein density and dry mass per area than leaves. Both leaves and flowers exhibited similarly strong scaling between dry mass investment and water content.
- The higher *g*_*min*_ of flowers offset their higher water content, suggesting that flowers may desiccate more rapidly than leaves during drought. The coordination between dry mass and water investment suggests that flowers rely on a hydrostatic skeleton to remain upright rather than on a carbon-based skeleton. For short-lived structures like flowers, water may be relatively cheaper than carbon, particularly given the relatively high amount of water loss per unit of carbon synthesized in photosynthesis.
