## Supplementary material for "Flowers are leakier than leaves but cheaper to build": Table S1

### Sheet: TableS1
		Dv (mm mm-2)		gmin (mmol m-2 s-1)		Warea (mol m-2)		Wmass (g g-1)		LMA (g m-2)
family	taxon	flower	leaf	flower	leaf	flower	leaf	flower	leaf	flower	leaf
Adoxaceae	Viburnum carlesii	3.45	3.15	42.09	1.72	15.2	6.24	6.27	1.58	43.67	71.26
Aristolochiaceae	Aristolochia californica	NA	NA	25.51	18.82	22.15	11.64	10.77	4.51	37.01	46.44
Asparagaceae	Disporopsis pernyi	1	1.09	19.56	0.62	34.59	6.48	10.22	3.88	60.94	30.07
Asparagaceae	Hastingsia serpentinicola	1.41	3.03	NA	NA	NA	NA	NA	NA	NA	NA
Berberidaceae	Berberis darwinii	1.43	8.06	NA	NA	6.45	17.43	6.24	1.05	18.6	297.58
Bignoniaceae	Incarvillea arguta	2.41	6.72	12.27	15.32	7.3	14.59	6.17	3.65	21.32	71.87
Bignoniaceae	Tecoma stans	2.84	8.84	5.67	6.43	9.02	7.86	6.1	1.98	26.62	71.66
Boraginaceae	Phacelia bolanderi	1.75	3.76	25.92	6.66	8.92	12.51	3.95	2.03	40.65	110.86
Calycanthaceae	Calycanthus chinensis	3.93	3.97	137.15	1.73	73.73	5.9	8.58	3.31	154.61	32.06
Calycanthaceae	Calycanthus occidentalis	7.35	12.68	102.78	5.96	33.91	7.06	3.93	2.03	155.25	62.61
Campanulaceae	Adenophora sp.	NA	NA	24.48	4.62	12.51	8.54	8.77	2.75	25.68	55.86
Campanulaceae	Lobelia laxiflora	2.76	9.3	10.82	7.88	9.7	16.42	11.74	5.04	14.87	58.68
Cistaceae	Cistus incanus	4.02	8.78	8.43	4.21	5.17	9.24	5.2	2.75	17.88	60.41
Cistaceae	Cistus laurifolius	NA	NA	8.41	2.52	5.93	7.38	6.18	1.94	17.27	68.38
Convolvulaceae	Calystegia malacophylla	NA	NA	11.41	8.96	12.03	9.7	7.17	2.17	30.19	80.6
Convolvulaceae	Calystegia stebbinsii	6.65	8.88	22.57	3.88	11.78	10.54	8.86	2.92	23.93	64.99
Ericaceae	Rhododendron cyanocarpum	1.27	8.36	14.77	2.52	15.89	7.28	15.01	1.51	19.05	86.86
Ericaceae	Rhododendron griersonianum	1.28	4.71	17.64	7.6	23.65	9.27	14.06	1.14	30.28	146.71
Ericaceae	Rhododendron sp.	NA	NA	12.1	1.16	10.56	2.51	14.33	1.56	13.26	29.1
Ericaceae	Rhododendron nudipes	1.74	4.24	4.12	1.13	14.39	6.75	13.17	1.89	19.66	64.27
Ericaceae	Rhododendron occidentale	2.68	6.43	19.72	2.76	13.52	4.17	13.76	2.22	17.68	33.8
Ericaceae	Rhododendron tsariense	NA	NA	6.26	8.87	12.86	6.4	11.58	1.35	20	85.38
Fabaceae	Baptisia tinctoria	2.5	7.37	16.06	16.95	18.18	9.84	6.85	3.96	47.78	44.78
Fabaceae	Lupinus arboreus	2.37	8.34	54.82	8.76	11.1	24.53	4.24	5.22	47.13	84.64
Fabaceae	Lupinus sp.	NA	NA	21.67	10.31	5.04	15.4	2.68	3.77	33.81	73.6
Fabaceae	Lupinus propinquus	2.95	9.86	26.41	12.22	8.32	21.4	7.81	4.51	19.18	85.4
Fabaceae	Pickeringia montana	3.33	7.93	9.67	4.22	8.47	4.94	12.31	2.45	12.39	36.35
Fabaceae	Senna sp.	NA	NA	11.07	2.12	7.26	2.9	3.91	2.75	33.43	19
Francoaceae	Greyia radlkoferi	NA	NA	3.1	7.54	16.95	12.84	6.24	2.59	48.87	89.33
Geraniaceae	Geranium californicum	2.05	7.26	8.65	2.33	7.71	4.07	6.56	3.01	21.16	24.33
Geraniaceae	Geranium goldmanii	NA	NA	12.24	1.03	5.37	2.68	14.49	3.39	6.68	14.2
Geraniaceae	Geranium himalayense	2.12	11.05	3.41	4.23	3.88	7.64	6.54	2.3	10.68	59.77
Geraniaceae	Pelargonium aristatum	NA	NA	9.52	4	4.63	12.66	3.29	2.6	25.3	87.71
Grossulariaceae	Ribes sanguineum	NA	NA	19.04	2.32	12.84	5.57	2.93	1.92	78.75	52.27
Grossulariaceae	Ribes speciosum	4.45	5.12	19.21	4.73	21.44	7.55	3.83	1.42	100.75	95.75
Hydrangeaceae	Carpenteria californica	2.2	6.99	5.87	1.03	7.82	3.56	5.59	1.44	25.19	44.43
Hydrangeaceae	Deutzia baroniana	3.01	4.12	15.57	3.62	9.03	3.38	2.85	2.64	56.91	23
Hydrangeaceae	Hydrangea macrophylla	NA	NA	NA	NA	10.07	14.89	6.57	2.36	27.6	113.73
Hydrangeaceae	Hydrangea paniculata	3.45	2.06	6.3	7.07	5.35	7.17	3.06	3.05	31.54	42.3
Hydrangeaceae	Hydrangea villosa	5	3.73	6.51	8.99	4.3	7.87	2.65	2.18	29.23	64.88
Hydrangeaceae	Kirengeshoma palmata	1.95	2.61	183.05	10.86	37.89	7.56	16.3	5.08	41.85	26.81
Hydrangeaceae	Philadelphus lewisii	2.76	6.08	10.38	6.11	8.23	2.74	5.39	2.04	27.49	24.2
Hypericaceae	Hypericum patulum	1.23	11.32	31.83	1.98	24.14	4.03	7.27	2.8	59.74	25.87
Iridaceae	Iris douglasiana	1.75	2.74	12.81	18.7	9.87	14.69	9.03	2.38	19.67	111.15
Lamiaceae	Lepechinia fragrans	3.55	5.38	14.65	4.51	10.21	12.02	5.67	4.05	32.43	53.48
Lamiaceae	Salvia greggii	1.86	3.46	30.14	9.46	21.81	11.1	6.01	2.66	65.34	75.06
Lamiaceae	Salvia karwinskii	2.41	4.58	22.7	1.75	20.77	7.29	14.97	3.65	24.97	35.9
Lamiaceae	Salvia microphylla	2.9	7.23	4.86	1.57	7.05	4.65	9.51	3.81	13.34	21.97
Lamiaceae	Salvia spathacea	1.7	4.14	4.07	3.23	2.79	9.42	6.14	4.05	8.17	41.84
Lamiaceae	Scutellaria californica	4.12	7.77	NA	NA	9.52	7.99	5.38	1.88	31.83	76.57
Lauraceae	Phoebe macrocarpa	1.87	3.68	21.46	25.42	3.96	23.83	10.48	2.44	6.8	176.11
Liliaceae	Erythronium multiscapideum	1.5	2.08	39.91	43.01	13.62	21.45	10.11	9.09	24.24	42.49
Liliaceae	Lilium humboldtii	NA	NA	9.77	1.81	NA	NA	NA	NA	49.79	44.9
Liliaceae	Lilium pardalinum	1.56	2.57	14.54	0.57	18.52	4.08	9.24	6.32	36.07	11.62
Liliaceae	Lilium pensylvanicum	NA	NA	10.52	5.91	17.75	21.5	12.97	5.45	24.64	71.01
Limnanthaceae	Limnanthes vinculans	1.24	2.96	37.71	17.66	6.45	16.44	4.66	4.22	24.9	70.13
Malvaceae	Fremontodendron californicum	2.76	8.11	8.53	5.77	9.3	11.24	4.2	2.17	39.85	93.19
Malvaceae	Malacothamnus palmeri	2.86	3.64	21.22	2.15	7.57	8.33	9.78	2.88	13.92	51.99
Malvaceae	Malva assurgentiflora	1.63	9.56	4.2	0.62	7.44	4.84	5.27	2.46	25.44	35.46
Malvaceae	Sidalcea malviflora	1.65	8.07	5.06	7.73	4	5.5	3.35	3.12	21.47	31.73
Malvaceae	Sidalcea sparsiflora	1.94	6.88	17.82	19.58	5.3	10.06	11.82	3.26	8.06	55.58
Melanthiaceae	Toxicoscordion micranthum	2.12	3.93	67.29	13.27	8.54	16.99	1.67	5.2	92.31	58.85
Melanthiaceae	Trillium chloropetalum	4.54	3.02	14.71	8.27	NA	NA	NA	NA	NA	NA
Melastomataceae	Monochaetum tenellum	1.52	1.74	24.05	18.14	5.33	7.34	10.82	5.11	8.87	25.83
Myrtaceae	Myrcia obovata	1.99	3.13	NA	NA	NA	NA	NA	NA	26.88	417.93
Onagraceae	Chamaenerion angustifolium	2.17	7.55	16.44	6.44	4.67	8.4	7.22	2.73	11.64	55.49
Onagraceae	Clarkia amoena	3.63	9.96	2.91	3.92	3.96	3.59	4.55	5.02	15.67	12.89
Onagraceae	Clarkia concinna	3.18	6.16	7.7	16.38	4.52	15.74	5.21	3.16	15.61	89.71
Onagraceae	Clarkia sp.	NA	NA	5.19	28.12	7.15	24.2	10.87	4.1	11.83	106.24
Onagraceae	Clarkia rubicunda	3.42	5.78	2.6	14.87	3.98	10.54	5.8	4.92	12.35	38.6
Onagraceae	Clarkia unguiculata	4.39	10.65	23.04	18.36	5.02	17.45	4.8	2.37	18.83	132.73
Onagraceae	Epilobium canum	2.66	7.06	14.26	25.28	11.65	9.03	7.03	2.43	29.84	66.85
Onagraceae	Fuchsia splendens	NA	NA	24.35	4.75	42.41	7.06	13.55	6.29	56.35	20.2
Onagraceae	Oenothera elata	2.78	1.91	8.16	5.33	10.09	15.55	11.06	3.77	16.42	74.19
Paeoniaceae	Paeonia lactiflora	2.61	8.28	12.1	1.02	10.81	4.25	4.18	2.45	46.5	31.3
Papaveraceae	Dendromecon harfordii	2.38	6.91	7.37	3.59	8.5	10.46	4.74	2.35	32.26	80.13
Papaveraceae	Dendromecon rigida	4.65	8.15	8.01	18.9	7.57	21.25	7.99	2.23	17.04	171.28
Papaveraceae	Dicentra formosa	NA	NA	39.28	4.48	39.63	5.81	20.76	3.05	34.37	34.31
Papaveraceae	Eschscholzia californica	4.41	5.11	11.3	32.41	6.99	19.07	7.61	5.19	16.54	66.14
Papaveraceae	Romneya coulteri	2.06	9.2	4.32	6.59	11.64	5.85	7.75	3.55	27.05	29.69
Phrymaceae	Diplacus aurantiacus	NA	NA	8.4	5.07	7.35	12.2	3.97	2.09	33.33	104.89
Phrymaceae	Diplacus clevelandii	3.09	8.4	2.82	3.23	6.77	8.15	7.76	3.55	15.69	41.27
Phrymaceae	Erythranthe moschata	2.08	7.32	6.62	11.42	5.55	7.28	15.91	10.27	6.28	12.77
Plantaginaceae	Asarina sp.	5.25	4.6	5.68	2.24	21.22	13.87	8.56	4.93	44.64	50.67
Plantaginaceae	Galvezia speciosa	4.14	11.31	9.7	30.56	12.3	11.78	7.12	2.11	31.1	100.72
Plantaginaceae	Keckiella cordifolia	3.51	9.44	5.91	9.98	9.13	7.58	3.36	2.35	48.99	58.04
Plantaginaceae	Penstemon sp.	NA	NA	2.42	7.9	4.71	7.02	5	1.65	16.95	76.81
Plantaginaceae	Sairocarpus multiflorus	4.72	11.32	2.98	1.23	1.66	2.9	5.26	3.88	5.67	13.46
Plumbaginaceae	Ceratostigma plumbaginoides	1.09	3.7	NA	NA	1.55	7.56	1.43	3.81	19.61	35.74
Polygalaceae	Polygala virgata	2.64	8.15	7.42	5.42	4.73	18.15	3.19	3.17	26.67	102.91
Ranunculaceae	Aquilegia formosa	3.2	8.63	5.89	0.55	8.56	2.06	3.38	2.73	45.59	13.56
Ranunculaceae	Clematis heracleifolia	1.95	4.26	NA	NA	21.86	5.12	10.68	3.06	36.86	30.11
Ranunculaceae	Clematis hexapetala	1.64	6.48	8.28	0.83	10.64	3.87	4.78	2.37	40.05	29.36
Rosaceae	Chaenomeles speciosa	2.14	10.35	7.98	13.4	7.47	8.21	5	1.98	26.92	74.7
Rosaceae	Photinia beauverdiana	3.16	6.15	NA	NA	NA	NA	NA	NA	280.99	280.91
Rosaceae	Potentilla gracilis	4.36	3.07	6.16	1.42	3.71	2.52	4.68	1.82	14.27	25.02
Rosaceae	Rosa californica	2.74	7.86	7.27	6.72	6.36	5.72	6.08	2.01	18.82	51.14
Rosaceae	Rosa lucieae	3	5.42	25.01	7.69	11.34	3.84	5.6	1.62	36.47	42.65
Rosaceae	Rosa nutkana	2.38	12.41	28.66	6.17	11.22	1.92	5.97	1.64	33.83	21.07
Sapindaceae	Aesculus californica	3.79	5.79	12.87	1.17	7.04	4.85	4.37	3.51	28.99	24.87
Saururaceae	Anemopsis californica	3.17	5.01	11.19	5.89	17.17	17.62	6.11	5.04	50.57	62.86
Saururaceae	Houttuynia cordata	2.7	2.72	19.86	2.26	9.26	8.07	10.45	6.31	15.97	23.02
Saxifragaceae	Heuchera maxima	NA	NA	54.03	4.79	19.79	10.25	3.59	3.16	99.2	58.45
Schisandraceae	Illicium floridanum	NA	NA	64.66	0.46	28.85	5.4	12.3	5.59	42.22	17.38
Schisandraceae	Illicium lanceolatum	2	3.45	31.8	0.75	50.6	11.67	9.52	1.62	95.73	129.66
Solanaceae	Datura wrightii	2.94	10.64	5.87	0.47	12.94	6.62	12.99	5.02	17.94	23.73
Solanaceae	Solanum hispidum	NA	NA	8.9	3.48	8.38	14.25	5.66	3.27	26.66	78.33
Solanaceae	Solanum umbelliferum	3.9	11.69	21.7	2.79	9.81	5.58	6.06	5.14	29.15	19.53
Styracaceae	Styrax odoratissimus	1.96	4.06	12.18	2.43	10.71	3.62	7.35	1.95	26.23	33.48
